# CETP alternative splicing variation impacts human traits

**DOI:** 10.64898/2026.03.16.712143

**Authors:** Isabel Gamache, Marc-André Legault, Jean-Christophe Grenier, Éric Rhéaume, Jean-Claude Tardif, Marie-Pierre Dubé, Julie G Hussin

## Abstract

The cholesteryl ester transfer protein (CETP) is an important protein in reverse cholesterol transport and has been identified as a significant factor associated with cardiovascular disease (CVD), making it a widely studied pharmaceutical target. Three protein-coding isoforms of *CETP* exist, distinguished by the alternative splicing of one exon each. The isoform primarily responsible for cholesterol-related functions in the plasma is well studied, but specific functions of each isoform remain poorly understood. In this study, we demonstrate the significance of considering CETP’s isoforms in analyses of human traits. Using bulk RNA-seq data from multiple tissues, we characterized the expression patterns and genetic regulation determinants of *CETP* transcripts. Leveraging publicly available GWAS summary statistics, we conducted multivariable Mendelian Randomisation (MVMR) to estimate the impact of variation in isoform proportions on phenotypes, highlighting the importance of *CETP’s* isoforms in pituitary and thyroid glands. Furthermore, we uncovered tissue-specific associations between *CETP’s* isoforms and CVD-associated phenotypes. Additionally, we observed that the epistatic interaction previously reported between *CETP* and *ADCY9*, a gene implicated in modulating a CETP modulator’s response, may be mediated through the regulation of alternative splicing of exon 9. Our results underscore the importance of a comprehensive understanding of *CETP’s* isoforms, which can significantly impact both fundamental and clinical research efforts.
