## Supplementary material for "CETP alternative splicing variation impacts human traits": SupplementaryFile3.csv

SNP	beta.eQTL_gene-levelCETP	beta.sQTL_AS9	beta.sQTL_AS1	effect_allele.exposure	pval.eQTL_gene-levelCETP	pval.sQTL_AS9	pval.sQTL_AS1	se.eQTL_gene-levelCETP	se.sQTL_AS9	se.sQTL_AS1	Fstat.eQTL_gene-levelCETP	Fstat.sQTL_AS9	Fstat.sQTL_AS1	Outcome.Multivariable	Outcome.Univariable.CETPexpression	Outcome.Univariable.sQTLCETP202	Outcome.Univariable.sQTLCETP203
rs55958623	0.229604534107402	NA	NA	T	0.00111747067369768	NA	NA	0.0699441576474998	NA	NA	10.7760111373167	NA	NA	NA	HDL cholesterol|LDL cholesterol|TG|Trunk fat-free mass|Whole body fat-free mass|Basal metabolic rate|Thyroid Stimulating Hormone|CAD|Early age-related macular degeneration|Hypothyroidism|Hyperthyroidism|Miscarriage stillbirth	NA	NA
rs37025	0.163321626261611	NA	NA	A	0.000825961599897454	NA	NA	0.0484739960437885	NA	NA	11.3519310681186	NA	NA	NA	HDL cholesterol|LDL cholesterol|TG|Trunk fat-free mass|Whole body fat-free mass|Basal metabolic rate|Thyroid Stimulating Hormone|CAD|Early age-related macular degeneration|Hypothyroidism|Hyperthyroidism|Miscarriage stillbirth	NA	NA
rs72786786	-0.214614607939646	-0.00217666514758122	0.02082471202724	A	1.01508609577216e-05	0.841523208936902	0.0163391486573406	0.048008257823297	0.0108776925464287	0.00854607818107702	19.9841953501542	0.0400414400394314	5.93778250831157	HDL cholesterol|LDL cholesterol|TG|Whole body fat-free mass|Basal metabolic rate|Thyroid Stimulating Hormone|CAD|Early age-related macular degeneration|Hypothyroidism|Hyperthyroidism|Miscarriage stillbirth	HDL cholesterol|LDL cholesterol|TG|Trunk fat-free mass|Whole body fat-free mass|Basal metabolic rate|Thyroid Stimulating Hormone|CAD|Early age-related macular degeneration|Hypothyroidism|Hyperthyroidism|Miscarriage stillbirth	NA	NA
rs56228609	-0.27356763033571	-0.00576931686689613	0.031432584000963	T	1.88629217426021e-08	0.595055747437215	0.000373531739026742	0.0476825055046646	0.0108437171961881	0.00857480373493777	32.9163204709725	0.283069070740671	13.4372931776489	HDL cholesterol|LDL cholesterol|TG|Whole body fat-free mass|Height|Basal metabolic rate|Thyroid Stimulating Hormone|CAD|Early age-related macular degeneration|Hypothyroidism|Hyperthyroidism|Miscarriage stillbirth	NA	NA	NA
rs12923459	0.161909744885158	0.0052797667855411	-0.00372931444577623	A	0.000403226386362867	0.596595204731306	0.633831244216229	0.0453820233331465	0.00996523880465672	0.00780839225177875	12.7285304965963	0.280707527029982	0.228104978062238	HDL cholesterol|LDL cholesterol|TG|Whole body fat-free mass|Height|Basal metabolic rate|Thyroid Stimulating Hormone|CAD|Early age-related macular degeneration|Hypothyroidism|Hyperthyroidism|Miscarriage stillbirth	HDL cholesterol|LDL cholesterol|TG|Trunk fat-free mass|Whole body fat-free mass|Basal metabolic rate|Thyroid Stimulating Hormone|CAD|Early age-related macular degeneration|Hypothyroidism|Hyperthyroidism|Miscarriage stillbirth	NA	NA
rs12149545	-0.27356763033571	NA	NA	A	1.88629217426021e-08	NA	NA	0.0476825055046646	NA	NA	32.9163204709725	NA	NA	NA	HDL cholesterol|LDL cholesterol|TG|Trunk fat-free mass|Whole body fat-free mass|Basal metabolic rate|Thyroid Stimulating Hormone|CAD|Early age-related macular degeneration|Hypothyroidism|Hyperthyroidism|Miscarriage stillbirth	NA	HDL cholesterol|LDL cholesterol|TG|Whole body fat-free mass|Height|Basal metabolic rate|Thyroid Stimulating Hormone|CAD|Early age-related macular degeneration|Hypothyroidism|Hyperthyroidism|Miscarriage stillbirth
rs4783961	-0.183422977480735	-0.000693019026763325	0.015133182856719	A	0.00010082306082453	0.946506205917096	0.0727922490756812	0.0467005024484702	0.010321066417521	0.00835813696433173	15.4263923094085	0.00450859443824918	3.27824639472254	HDL cholesterol|LDL cholesterol|TG|Whole body fat-free mass|Height|Basal metabolic rate|Thyroid Stimulating Hormone|CAD|Early age-related macular degeneration|Hypothyroidism|Hyperthyroidism|Miscarriage stillbirth	HDL cholesterol|LDL cholesterol|TG|Trunk fat-free mass|Whole body fat-free mass|Basal metabolic rate|Thyroid Stimulating Hormone|CAD|Early age-related macular degeneration|Hypothyroidism|Hyperthyroidism|Miscarriage stillbirth	NA	NA
rs17245715	0.142298025747687	-0.0124543177139256	0.0557515329068814	T	0.0917343455035894	0.488517927330303	0.00026595301520848	0.0841835915082285	0.0179599966762515	0.0148200282638831	2.85721452557012	0.480869660647694	14.1519264270653	HDL cholesterol|LDL cholesterol|TG|Whole body fat-free mass|Height|Basal metabolic rate|Thyroid Stimulating Hormone|CAD|Early age-related macular degeneration|Hypothyroidism|Hyperthyroidism|Miscarriage stillbirth	NA	NA	HDL cholesterol|LDL cholesterol|TG|Whole body fat-free mass|Height|Basal metabolic rate|Thyroid Stimulating Hormone|CAD|Early age-related macular degeneration|Hypothyroidism|Hyperthyroidism|Miscarriage stillbirth
rs1800775	-0.175816905279295	NA	NA	A	0.000157926051682238	NA	NA	0.0460954663798055	NA	NA	14.5480517056727	NA	NA	NA	HDL cholesterol|LDL cholesterol|TG|Trunk fat-free mass|Whole body fat-free mass|Basal metabolic rate|Thyroid Stimulating Hormone|CAD|Early age-related macular degeneration|Hypothyroidism|Hyperthyroidism|Miscarriage stillbirth	NA	HDL cholesterol|LDL cholesterol|TG|Whole body fat-free mass|Height|Basal metabolic rate|Thyroid Stimulating Hormone|CAD|Early age-related macular degeneration|Hypothyroidism|Hyperthyroidism|Miscarriage stillbirth
rs3816117	-0.167544810519552	0.00362272937157243	0.0385175429032296	C	0.000286605274938554	0.716292448543473	3.03350640224003e-07	0.0457890308112129	0.00995991130738252	0.00708330953691515	13.3887199940155	0.132300304038401	29.5695495459936	HDL cholesterol|LDL cholesterol|TG|Whole body fat-free mass|Height|Basal metabolic rate|Thyroid Stimulating Hormone|CAD|Early age-related macular degeneration|Hypothyroidism|Hyperthyroidism|Miscarriage stillbirth	NA	NA	NA
rs711752	-0.185363958795663	-0.00462129972530006	0.042131463883552	A	5.54272752815829e-05	0.645025535103078	7.59468650436812e-09	0.0454900888312213	0.0100221553034383	0.00675847381628002	16.6041643070963	0.212620931593488	38.8611660110158	HDL cholesterol|LDL cholesterol|TG|Whole body fat-free mass|Height|Basal metabolic rate|Thyroid Stimulating Hormone|CAD|Early age-related macular degeneration|Hypothyroidism|Hyperthyroidism|Miscarriage stillbirth	NA	NA	NA
rs708272	NA	NA	0.042131463883552	A	NA	NA	7.59468650436812e-09	NA	NA	0.00675847381628002	NA	NA	38.8611660110158	NA	NA	NA	HDL cholesterol|LDL cholesterol|TG|Whole body fat-free mass|Height|Basal metabolic rate|Thyroid Stimulating Hormone|CAD|Early age-related macular degeneration|Hypothyroidism|Hyperthyroidism|Miscarriage stillbirth
rs34620476	-0.187059515870014	NA	NA	A	4.1693488430812e-05	NA	NA	0.0451470602015064	NA	NA	17.1672471664621	NA	NA	NA	HDL cholesterol|LDL cholesterol|TG|Trunk fat-free mass|Whole body fat-free mass|Basal metabolic rate|Thyroid Stimulating Hormone|Early age-related macular degeneration|Miscarriage stillbirth	NA	NA
rs820299	-0.134636592541001	-0.0247053448879285	0.0258389617408708	A	0.00534054459474365	0.0171410464048334	0.000849913184467865	0.0480693591721228	0.010311810834088	0.00754353196005217	7.84493877577988	5.74000098802112	11.7327724646886	HDL cholesterol|LDL cholesterol|TG|Whole body fat-free mass|Height|Basal metabolic rate|Thyroid Stimulating Hormone|CAD|Early age-related macular degeneration|Hypothyroidism|Hyperthyroidism|Miscarriage stillbirth	NA	NA	HDL cholesterol|LDL cholesterol|TG|Whole body fat-free mass|Height|Basal metabolic rate|Thyroid Stimulating Hormone|CAD|Early age-related macular degeneration|Hypothyroidism|Hyperthyroidism|Miscarriage stillbirth
rs35926917	NA	0.0785234829356703	NA	A	NA	1.06083117829066e-05	NA	NA	0.0175526477790286	NA	NA	20.0130754651958	NA	NA	NA	HDL cholesterol|LDL cholesterol|TG|Trunk fat-free mass|Whole body fat-free mass|Height|Basal metabolic rate|Thyroid Stimulating Hormone|CAD|Early age-related macular degeneration|Hypothyroidism|Hyperthyroidism|Miscarriage stillbirth	NA
rs9924087	0.162587385607406	0.077286795902115	-0.0168003304438327	T	0.0590682723830062	1.3828283720891e-05	0.199422733780991	0.0858879658776885	0.0175128178610696	0.013017861486256	3.58351363142701	19.475945215888	1.66554493993668	HDL cholesterol|LDL cholesterol|TG|Whole body fat-free mass|Height|Basal metabolic rate|Thyroid Stimulating Hormone|CAD|Early age-related macular degeneration|Hypothyroidism|Hyperthyroidism|Miscarriage stillbirth	NA	NA	NA
rs1532624	-0.188137335591284	NA	NA	A	4.47447110271672e-05	NA	NA	0.0455932520222145	NA	NA	17.0274195941273	NA	NA	NA	Height|CAD|Hypothyroidism|Hyperthyroidism	NA	NA
rs12708974	0.129727487626167	-0.00225193381653404	0.0498242724662774	T	0.0913866934677992	0.888108421910084	5.96960250726678e-05	0.0766643370084113	0.015993029691218	0.011956839601466	2.86336852168383	0.0198266690896493	17.3639739282849	Trunk fat-free mass|Whole body fat-free mass|Height|Basal metabolic rate|Thyroid Stimulating Hormone|CAD|Early age-related macular degeneration|Hypothyroidism|Hyperthyroidism|Miscarriage stillbirth	NA	NA	Trunk fat-free mass|Whole body fat-free mass|Height|Basal metabolic rate|Thyroid Stimulating Hormone|CAD|Early age-related macular degeneration|Hypothyroidism|Hyperthyroidism|Miscarriage stillbirth
rs9930761	0.287186632532287	0.121442655876926	-0.0154909260400527	C	0.00359069346674176	9.82037919274876e-10	0.332006062166537	0.0980433622264423	0.0192918847937237	0.0159018915817984	8.58009408409509	39.6271823437499	0.948980273073251	HDL cholesterol|LDL cholesterol|TG|Whole body fat-free mass|Height|Basal metabolic rate|Thyroid Stimulating Hormone|CAD|Early age-related macular degeneration|Hypothyroidism|Hyperthyroidism|Miscarriage stillbirth	NA	HDL cholesterol|LDL cholesterol|TG|Trunk fat-free mass|Whole body fat-free mass|Height|Basal metabolic rate|Thyroid Stimulating Hormone|CAD|Early age-related macular degeneration|Hypothyroidism|Hyperthyroidism|Miscarriage stillbirth	NA
rs5883	0.245857608975888	0.148518011340244	-0.0162240983290621	T	0.0178804409018401	9.72313626312477e-13	0.337550644351044	0.10339789290119	0.0200012921777615	0.0168474515157682	5.65384541809279	55.1368743367081	0.927369288015154	HDL cholesterol|LDL cholesterol|TG|Whole body fat-free mass|Height|Basal metabolic rate|Thyroid Stimulating Hormone|CAD|Early age-related macular degeneration|Hypothyroidism|Hyperthyroidism|Miscarriage stillbirth	NA	HDL cholesterol|LDL cholesterol|TG|Trunk fat-free mass|Whole body fat-free mass|Height|Basal metabolic rate|Thyroid Stimulating Hormone|CAD|Early age-related macular degeneration|Hypothyroidism|Hyperthyroidism|Miscarriage stillbirth	NA
rs289714	-0.0703105472481943	0.0489813783325277	0.00921721481195877	A	0.236182535130133	4.40901206330066e-05	0.315275351522006	0.0592666501360945	0.011829852125972	0.00913880463366353	1.40740858171721	17.1436531724805	1.01723344744374	HDL cholesterol|LDL cholesterol|TG|Whole body fat-free mass|Height|Basal metabolic rate|Thyroid Stimulating Hormone|CAD|Early age-related macular degeneration|Hypothyroidism|Hyperthyroidism|Miscarriage stillbirth	NA	HDL cholesterol|LDL cholesterol|TG|Trunk fat-free mass|Whole body fat-free mass|Height|Basal metabolic rate|Thyroid Stimulating Hormone|CAD|Early age-related macular degeneration|Hypothyroidism|Hyperthyroidism|Miscarriage stillbirth	NA
rs158477	0.158247039895619	NA	NA	A	0.00058838521144355	NA	NA	0.0456795009772152	NA	NA	12.0013054248315	NA	NA	NA	HDL cholesterol|LDL cholesterol|TG|Trunk fat-free mass|Whole body fat-free mass|Basal metabolic rate|Thyroid Stimulating Hormone|CAD|Early age-related macular degeneration|Hypothyroidism|Hyperthyroidism|Miscarriage stillbirth	NA	NA
rs158478	0.154960809914493	0.0325897979309458	-0.0038587277127045	C	0.000857378899057801	0.0011970798346579	0.639862230464521	0.0461375671790477	0.00997209935081547	0.0082254070150981	11.2806564753275	10.6804645289157	0.220076400257463	HDL cholesterol|LDL cholesterol|TG|Whole body fat-free mass|Height|Basal metabolic rate|Thyroid Stimulating Hormone|CAD|Early age-related macular degeneration|Hypothyroidism|Hyperthyroidism|Miscarriage stillbirth	NA	HDL cholesterol|LDL cholesterol|TG|Trunk fat-free mass|Whole body fat-free mass|Height|Basal metabolic rate|Thyroid Stimulating Hormone|CAD|Early age-related macular degeneration|Hypothyroidism|Hyperthyroidism|Miscarriage stillbirth	NA
rs2033254	NA	-0.0352086127307667	NA	C	NA	0.000454176460346128	NA	NA	0.00993984437030452	NA	NA	12.5469641734092	NA	NA	NA	HDL cholesterol|LDL cholesterol|TG|Trunk fat-free mass|Whole body fat-free mass|Height|Basal metabolic rate|Thyroid Stimulating Hormone|CAD|Early age-related macular degeneration|Hypothyroidism|Hyperthyroidism|Miscarriage stillbirth	NA
rs12708980	-0.019838129401996	-0.0332500062126004	-0.00188969903129214	G	0.671203949054304	0.000805799967849833	0.804116631097315	0.0466993065868952	0.00983090133522681	0.00760163433111811	0.180459842324233	11.4392298559274	0.0617975605803771	HDL cholesterol|LDL cholesterol|TG|Whole body fat-free mass|Height|Basal metabolic rate|Thyroid Stimulating Hormone|CAD|Early age-related macular degeneration|Hypothyroidism|Hyperthyroidism|Miscarriage stillbirth	NA	NA	NA
rs12708985	0.220583871421383	NA	NA	C	0.00115801264974946	NA	NA	0.0674083369293971	NA	NA	10.7082939474237	NA	NA	NA	HDL cholesterol|LDL cholesterol|TG|Trunk fat-free mass|Whole body fat-free mass|Basal metabolic rate|Thyroid Stimulating Hormone|CAD|Early age-related macular degeneration|Hypothyroidism|Hyperthyroidism|Miscarriage stillbirth	NA	NA
rs9923854	0.208840003164535	0.0596751699379196	0.0141500736146917	G	0.00851771524287364	0.000263618300854645	0.348778589917572	0.0789938243951837	0.0161777191935636	0.0150409761779886	6.98941941197967	13.6066979197203	0.88504499746042	HDL cholesterol|LDL cholesterol|TG|Whole body fat-free mass|Height|Basal metabolic rate|Thyroid Stimulating Hormone|CAD|Early age-related macular degeneration|Hypothyroidism|Hyperthyroidism|Miscarriage stillbirth	NA	HDL cholesterol|LDL cholesterol|TG|Trunk fat-free mass|Whole body fat-free mass|Height|Basal metabolic rate|Thyroid Stimulating Hormone|CAD|Early age-related macular degeneration|Hypothyroidism|Hyperthyroidism|Miscarriage stillbirth	NA
