## Supplementary material for "CETP alternative splicing variation impacts human traits": SupplementaryFile4.csv

	rs55958623	rs37025	rs72786786	rs56228609	rs12923459	rs12149545	rs4783961	rs17245715	rs1800775	rs3816117	rs711752	rs708272	rs34620476	rs820299	rs35926917	rs9924087	rs1532624	rs12708974	rs9930761	rs5883	rs289714	rs158477	rs158478	rs2033254	rs12708980	rs12708985	rs9923854
rs55958623	1	-0.313171	-0.194305	-0.215709	0.21463	-0.21632	-0.0951556	-0.102231	-0.170021	0.160435	-0.205896	-0.207246	-0.211591	0.052917	0.100577	0.0907082	-0.224166	-0.0174498	0.087287	0.0953516	0.210355	-0.0038716	-0.00164867	0.0840115	0.0937901	-0.0753525	-0.0171243
rs37025	-0.313171	1	0.250093	0.268135	-0.230219	0.265272	-0.229514	-0.105531	0.149881	-0.150226	0.186559	0.187761	0.19683	-0.160846	-0.118439	-0.11091	0.188594	-0.0935629	-0.147012	-0.134029	-0.0954029	-0.178892	-0.175442	0.155883	0.134319	0.0176604	-0.160715
rs72786786	-0.194305	0.250093	1	0.864354	-0.557674	0.863118	-0.587385	-0.210038	0.609238	-0.601819	0.688998	0.693865	0.691693	-0.449648	-0.191003	-0.177546	0.667997	-0.17784	-0.1698	-0.151346	-0.287063	-0.461559	-0.46802	0.239111	0.211146	0.334035	-0.150967
rs56228609	-0.215709	0.268135	0.864354	1	-0.641357	0.99836	-0.655477	-0.186973	0.715547	-0.704305	0.802764	0.801577	0.798874	-0.52295	-0.2171	-0.209054	0.774084	-0.19882	-0.198291	-0.1733	-0.260482	-0.526195	-0.532805	0.27399	0.24746	0.35802	-0.156294
rs12923459	0.21463	-0.230219	-0.557674	-0.641357	1	-0.642264	0.190276	0.320109	-0.298101	0.291401	-0.387069	-0.387118	-0.390654	-0.0160203	0.275268	0.264801	-0.394418	0.333262	0.215999	0.180487	0.37651	0.211251	0.216808	-0.010593	-0.0143873	-0.255801	0.229307
rs12149545	-0.21632	0.265272	0.863118	0.99836	-0.642264	1	-0.656607	-0.187393	0.716673	-0.705418	0.804023	0.802838	0.800122	-0.523878	-0.217385	-0.209366	0.775312	-0.199319	-0.198566	-0.173595	-0.261234	-0.52474	-0.534377	0.274121	0.24753	0.360408	-0.156889
rs4783961	-0.0951556	-0.229514	-0.587385	-0.655477	0.190276	-0.656607	1	0.324726	-0.559295	0.555896	-0.467292	-0.464774	-0.456735	0.604755	-0.00228936	-0.00202364	-0.476242	0.237849	0.10057	0.115429	-0.134374	0.569886	0.5741	-0.382276	-0.386074	-0.220798	0.186526
rs17245715	-0.102231	-0.105531	-0.210038	-0.186973	0.320109	-0.187393	0.324726	1	0.312402	-0.315246	0.369075	0.368605	0.371168	-0.234653	-0.108963	-0.110181	0.343874	0.880432	-0.0847169	-0.0828196	-0.161777	0.320432	0.317958	-0.213337	-0.230586	-0.147584	0.30311
rs1800775	-0.170021	0.149881	0.609238	0.715547	-0.298101	0.716673	-0.559295	0.312402	1	-0.990179	0.874559	0.872665	0.86578	-0.510703	0.0607549	0.0605998	0.879118	0.329975	-0.100167	-0.0669577	-0.327505	-0.22989	-0.239128	0.0220564	0.0310504	0.229344	0.0951291
rs3816117	0.160435	-0.150226	-0.601819	-0.704305	0.291401	-0.705418	0.555896	-0.315246	-0.990179	1	-0.873264	-0.871352	-0.870139	0.511878	-0.0650512	-0.0699443	-0.882868	-0.345252	0.0928634	0.0588881	0.332063	0.225966	0.235099	-0.0160968	-0.0243059	-0.233397	-0.107024
rs711752	-0.205896	0.186559	0.688998	0.802764	-0.387069	0.804023	-0.467292	0.369075	0.874559	-0.873264	1	0.998562	0.99141	-0.644897	-0.281366	-0.274681	0.953663	0.405944	-0.241561	-0.215283	-0.350421	-0.275155	-0.28523	0.104443	0.0700091	0.246894	0.0106343
rs708272	-0.207246	0.187761	0.693865	0.801577	-0.387118	0.802838	-0.464774	0.368605	0.872665	-0.871352	0.998562	1	0.992835	-0.644792	-0.282495	-0.275808	0.954968	0.40541	-0.24259	-0.216237	-0.352174	-0.275438	-0.285516	0.102457	0.0678901	0.250319	0.00968743
rs34620476	-0.211591	0.19683	0.691693	0.798874	-0.390654	0.800122	-0.456735	0.371168	0.86578	-0.870139	0.99141	0.992835	1	-0.647	-0.282003	-0.275352	0.962214	0.411993	-0.242226	-0.21595	-0.359029	-0.274143	-0.284166	0.099891	0.0653898	0.252298	0.018215
rs820299	0.052917	-0.160846	-0.449648	-0.52295	-0.0160203	-0.523878	0.604755	-0.234653	-0.510703	0.511878	-0.644897	-0.644792	-0.647	1	0.421149	0.415862	-0.666771	-0.260184	0.278501	0.309481	-0.274336	0.567015	0.573033	-0.473002	-0.46086	-0.123783	0.122381
rs35926917	0.100577	-0.118439	-0.191003	-0.2171	0.275268	-0.217385	-0.00228936	-0.108963	0.0607549	-0.0650512	-0.281366	-0.282495	-0.282003	0.421149	1	0.986086	-0.281669	-0.135168	0.65443	0.691104	-0.0807495	0.218692	0.220955	-0.187629	-0.177722	-0.0502851	0.436544
rs9924087	0.0907082	-0.11091	-0.177546	-0.209054	0.264801	-0.209366	-0.00202364	-0.110181	0.0605998	-0.0699443	-0.274681	-0.275808	-0.275352	0.415862	0.986086	1	-0.275167	-0.136491	0.662015	0.69919	-0.0829523	0.207804	0.210046	-0.180324	-0.170722	-0.0444733	0.433449
rs1532624	-0.224166	0.188594	0.667997	0.774084	-0.394418	0.775312	-0.476242	0.343874	0.879118	-0.882868	0.953663	0.954968	0.962214	-0.666771	-0.281669	-0.275167	1	0.392933	-0.25021	-0.22281	-0.313267	-0.30747	-0.31742	0.0862439	0.0957747	0.256598	0.00484463
rs12708974	-0.0174498	-0.0935629	-0.17784	-0.19882	0.333262	-0.199319	0.237849	0.880432	0.329975	-0.345252	0.405944	0.40541	0.411993	-0.260184	-0.135168	-0.136491	0.392933	1	-0.100361	-0.096165	-0.189449	0.360444	0.358714	-0.251867	-0.267348	-0.154268	0.276532
rs9930761	0.087287	-0.147012	-0.1698	-0.198291	0.215999	-0.198566	0.10057	-0.0847169	-0.100167	0.0928634	-0.241561	-0.24259	-0.242226	0.278501	0.65443	0.662015	-0.25021	-0.100361	1	0.939978	-0.0561601	0.204001	0.200001	-0.140213	-0.123316	-0.0852723	0.608208
rs5883	0.0953516	-0.134029	-0.151346	-0.1733	0.180487	-0.173595	0.115429	-0.0828196	-0.0669577	0.0588881	-0.215283	-0.216237	-0.21595	0.309481	0.691104	0.69919	-0.22281	-0.096165	0.939978	1	-0.119307	0.226323	0.222	-0.17667	-0.156331	-0.0673682	0.656961
rs289714	0.210355	-0.0954029	-0.287063	-0.260482	0.37651	-0.261234	-0.134374	-0.161777	-0.327505	0.332063	-0.350421	-0.352174	-0.359029	-0.274336	-0.0807495	-0.0829523	-0.313267	-0.189449	-0.0561601	-0.119307	1	-0.486832	-0.481958	0.549601	0.588307	-0.174089	-0.170248
rs158477	-0.0038716	-0.178892	-0.461559	-0.526195	0.211251	-0.52474	0.569886	0.320432	-0.22989	0.225966	-0.275155	-0.275438	-0.274143	0.567015	0.218692	0.207804	-0.30747	0.360444	0.204001	0.226323	-0.486832	1	0.994346	-0.720792	-0.724784	-0.344814	0.325831
rs158478	-0.00164867	-0.175442	-0.46802	-0.532805	0.216808	-0.534377	0.5741	0.317958	-0.239128	0.235099	-0.28523	-0.285516	-0.284166	0.573033	0.220955	0.210046	-0.31742	0.358714	0.200001	0.222	-0.481958	0.994346	1	-0.724502	-0.728259	-0.347853	0.319172
rs2033254	0.0840115	0.155883	0.239111	0.27399	-0.010593	0.274121	-0.382276	-0.213337	0.0220564	-0.0160968	0.104443	0.102457	0.099891	-0.473002	-0.187629	-0.180324	0.0862439	-0.251867	-0.140213	-0.17667	0.549601	-0.720792	-0.724502	1	0.957678	-0.307046	-0.240297
rs12708980	0.0937901	0.134319	0.211146	0.24746	-0.0143873	0.24753	-0.386074	-0.230586	0.0310504	-0.0243059	0.0700091	0.0678901	0.0653898	-0.46086	-0.177722	-0.170722	0.0957747	-0.267348	-0.123316	-0.156331	0.588307	-0.724784	-0.728259	0.957678	1	-0.317756	-0.245683
rs12708985	-0.0753525	0.0176604	0.334035	0.35802	-0.255801	0.360408	-0.220798	-0.147584	0.229344	-0.233397	0.246894	0.250319	0.252298	-0.123783	-0.0502851	-0.0444733	0.256598	-0.154268	-0.0852723	-0.0673682	-0.174089	-0.344814	-0.347853	-0.307046	-0.317756	1	-0.162555
rs9923854	-0.0171243	-0.160715	-0.150967	-0.156294	0.229307	-0.156889	0.186526	0.30311	0.0951291	-0.107024	0.0106343	0.00968743	0.018215	0.122381	0.436544	0.433449	0.00484463	0.276532	0.608208	0.656961	-0.170248	0.325831	0.319172	-0.240297	-0.245683	-0.162555	1
